# Closing the gap: Examining the impact of source habitat proximity on plant and soil microbial communities in post-mining spoil heap primary succession

**DOI:** 10.1101/2024.04.15.589563

**Authors:** Lenka Mészárošová, Eliška Kuťáková, Petr Kohout, Zuzana Münzbergová, Petr Baldrian

## Abstract

Revegetation of barren substrates is often determined by the composition and distance of the nearest plant community, serving as a source of colonising propagules. Whether such dispersal effect can be observed during the development of soil microbial communities, is not clear. In this study, we aimed to elucidate which factors structure plant and soil bacterial and fungal communities during primary succession on a limestone quarry spoil heap, focusing on the effect of distance to the adjoining xerophilous grassland.

We established a grid of 35 plots covering three successional stages – initial barren substrate, early successional community and late successional grassland ecosystem, the latter serving as the primary source of soil colonization. On these plots, we performed vegetation surveys of plant community composition and collected soil cores to analyse soil chemical properties and bacterial and fungal community composition.

The composition of early successional plant community was significantly affected by the proximity of the source late successional community, however, the effect weakened when the distance exceeded 20 m. Early successional microbial communities were structured mainly by the local plant community composition and soil chemical properties, with minimal contribution of the source community proximity.

These results show that on small spatial scales, species migration is an important determinant of plant community composition during primary succession while the establishment of soil microbial communities is not limited by dispersal and is primarily driven by local biotic and abiotic conditions.
