## Supplementary material for "Closing the gap: Examining the impact of source habitat proximity on plant and soil microbial communities in post-mining spoil heap primary succession": Table S1

### Sheet: Details on study plots
Overview and properties of the study plots
Plot	Treatment	Latitude	Longitude	pH	Ctot (%)	Ntot (%)	Pav (mg/g)	Soil_moisture (%)
1B0	LS	49.96257 N	14.164539 E	7.24	11.5568	0.948473	1.85456	32.2276
2B0	LS	49.962522 N	14.164563 E	7.54	13.937	1.19799	2.7213	37.8836
3B0	LS	49.961902 N	14.164975 E	7.66	6.61601	0.483877	0.486478	20.6073
4B0	LS	49.961766 N	14.165059 E	7.75	7.55061	0.577109	0.490712	20.4014
5B0	LS	49.961543 N	14.165345 E	7.82	7.42612	0.556719	1.91167	19.2714
1B1	ES10	49.962627 N	14.16468 E	8.25	0.42487	0.0399206	0.698666	14.7006
2B1	ES10	49.962562 N	14.164715 E	8.32	2.23142	0.0655166	0.96455	16.0868
3B1	ES10	49.961942 N	14.165094 E	8.05	2.2667	0.0514653	0.442641	16.8121
4B1	ES10	49.961808 N	14.1652 E	8.06	3.57151	0.166993	2.54354	20.4744
5B1	ES10	49.961577 N	14.165465 E	8.1	3.18105	0.161733	1.6419	11.7498
1B2	ES20	49.962678 N	14.164794 E	8.26	3.148	0.0595727	0.489304	18.9896
2B2	ES20	49.962608 N	14.164813 E	8.32	1.21375	0.0364023	1.24723	14.1681
3B2	ES20	49.961954 N	14.165213 E	8.12	3.32575	0.0703597	1.33116	15.3603
4B2	ES20	49.961838 N	14.165332 E	8.26	5.05149	0.0601765	0.916822	15.2586
5B2	ES20	49.961605 N	14.165618 E	8.31	1.94844	0.0902536	0.970296	12.9305
1B3	ES30	49.962719 N	14.164918 E	8.21	1.70958	0.0825456	0.3793	19.9755
2B3	ES30	49.962668 N	14.164957 E	8.2	2.49615	0.0708254	0.80617	13.6986
3B3	ES30	49.962007 N	14.165356 E	8.24	4.33498	0.057186	0.606084	14.4401
4B3	ES30	49.961872 N	14.165467 E	8.2	5.58024	0.0713832	0.649989	16.3497
5B3	ES30	49.961615 N	14.165757 E	8.14	2.84391	0.143011	0.67222	17.9532
1B4	ES40	49.962783 N	14.165018 E	8.15	2.25385	0.171559	0.553724	19.3611
2B4	ES40	49.962705 N	14.165083 E	8.34	1.74821	0.0882285	0.857773	15.2217
3B4	ES40	49.962045 N	14.165466 E	8.17	4.3077	0.0909662	1.39386	14.4054
4B4	ES40	49.961898 N	14.165588 E	8.23	4.67131	0.119099	1.37086	14.8069
5B4	ES40	49.961636 N	14.16589 E	8.35	2.28935	0.150088	1.14203	15.0309
1B5	ES50	49.962838 N	14.16514 E	8.26	2.15009	0.165118	0.795387	14.461
2B5	ES50	49.962726 N	14.165156 E	8.32	3.32634	0.0445094	0.970641	16.0761
3B5	ES50	49.962086 N	14.165598 E	8.33	5.71966	0.127628	1.01972	14.7878
4B5	ES50	49.961924 N	14.165713 E	8.26	4.51814	0.0788803	1.72558	16.1795
5B5	ES50	49.961645 N	14.166025 E	8.34	1.68486	0.0908031	1.57825	14.8896
1N	IS	49.9636222 N	14.1677889 E	8.45	2.97486	0.10554	0.417379	6.30331
2N	IS	49.96345 N	14.1679333 E	8.4	3.90648	0.035184	0.377591	8.72288
3N	IS	49.9630306 N	14.1681694 E	8.35	3.80111	0.0355271	0.404444	9.37695
4N	IS	49.9627778 N	14.1683 E	8.4	3.61822	0.0297705	0.380293	12.46
5N	IS	49.9623417 N	14.1684806 E	8.41	4.02472	0.0461159	0.45318	8.07144
