## Supplementary material for "Closing the gap: Examining the impact of source habitat proximity on plant and soil microbial communities in post-mining spoil heap primary succession": Table S2

### Sheet: Floristic composition of plots
Percentage ground cover of vascular plant species across study plots
Note: Typical grassland species are marked in bold
Species	1B0	2B0	3B0	4B0	5B0	1B1	2B1	3B1	4B1	5B1	1B2	2B2	3B2	4B2	5B2	1B3	2B3	3B3	4B3	5B3	1B4	2B4	3B4	4B4	5B4	1B5	2B5	3B5	4B5	5B5
Achillea millefolium	0	0	0	0	0	0.5	0	0	0	0	0	2	0.5	0.5	0	0	0	2	3.5	0	0	0	6	10	0	0	0	0	0	1
Arabis hirsuta	0	0	0	0	0	0	0	0	0	0	0.25	0	0	0	0	0.5	0	0	0	0	0	0	0	0	0	0	0	0	0	0
Avenula pubescens	0.5	0	0	0	0	0	0	0.5	0	0	0	0	0	0.5	0	0	0	0	0	0	0	0	0	0	0	0	0	0	0	0
Eryngium campestre	0	0	0	0	2	0	0	0	0	0	0	0	0	1	0	0	0	0	0	0	0	0	0	0	0	0	0	0	0	0
Erysimum crepidifolium	0	1	0	0	0	0	0	0	0	0	1.5	0.5	0	0	0	0	0	0	0	0	0	0	0	0	0	0	0	0	0	0
Euphorbia cyparissias	0	0	0	0	0.5	0	0	0	0	0	0	0	0	0	0	0	0	0	0	0	0	0	0	0	0	0	0	0	0	0
Festuca rupicola	0	4	0	0	15	2.5	25	3.5	30	3	0	4	2	0.5	2	0	1.5	0	0.5	0	0	0.25	0	0	0	0	1	0	0	0
Fragaria viridis	5	0	1	0.5	3	2	0.5	1	0	0	1.5	2.5	0	1.5	0	0	0	0	0	0	0	0	0	0	0	0	0	0	0	0
Galium verum	0	0	0	4	2	0	0	0	0	0	0	0	0	0	0	0	0	0	0	0	0	0	0	0	0	0	0	0	0	0
Hieracium sp.	0	0	0	0	0	0	0	0	0	0	0	0	0	0	11.5	0	0	0	0	0	0	0	0	0	0	0	0	0	0	0
Knautia arvensis	0	0	0	0	0	0	0	0	0	0	0	0	0	0	0	0	0	0	0	0	0	0	0	0	0	0	0	0	0	0.5
Lotus corniculatus	0	0	0	0	0	0	0	0	0	0	0.5	0	0	0	0	0	0	0	0	0	0	0	0	0	0	0	0	0	0	0
Medicago minima	0	0.5	0	0	0.5	0	0	0	0	0	0	1	0	0	0	0	0	0	0	0	0	0	0	0	0	0	0	0	0	0
Plantago lanceolata	0	0	0	0	0	0	0	0	0	0	0	0	0	0	0	0	0	0	0	0	0	0	2	0	0	0	0	0	0	0
Poa pratense	0	0	0	0	0	0	0	2	0	0	5.5	0	0	0	0	0	0	0	0	1	0	0	0	0	0	0.5	0.5	0	0	0
Potentilla tabernaemontani	0	0	0	0	0	0	1	0.75	0	0	0	0	0	0	0	0	0	0	0	0	0	0	0	0	0	0	0	0	0	0
Ranunculus bulbosus	1	0	0.5	0	0	0	0	0	0	0	0	0	0	0	0	0	0	0	0	0	0	0	0	0	0	0	0	0	0	0
Sanguisorba minor	0.1	0.5	0	0	3	0	0.5	0	0	0	0	0	1	0	0	1.5	0	0	0	0	0	0	0	0.5	0	0	0	0	0	0
Scabiosa ochroleuca	0	0	0	0	0	0	0	1.5	0	0	0.5	0	0	0	0	0	0	0	0	0	0	0	0	0	0	0	0	0	0	0
Securigera varia	0	0	0.5	0	0.5	0	2	15	0	0	0	0	0	0	0	0	0	0	0	0	0	0	0	0	0	0	0	0	0	0
Taraxacum officinale	0	0.5	0	0	2	0.5	0.5	1	1.5	1	1	1.5	1	0.5	1	3	0.75	2	2	1.5	2.5	1.75	1.5	1	2	1	1.5	1.5	2	3
Teucrium chamaedrys	0	0.5	0	0	0	0	0	0	0	0	0	0	0	0	0	0	0	0	0	0	0	0	0	0	0	0	0	0	0	0
Thlaspi perfoliatum	0	0	0	0	0	0	0	0	0	0	0.5	0	0	0	0	0	0	0	0	0	0.25	0	0	0	0	0	0	0	0	0
Vicia sp.	3	1	1.5	2.5	1	0.75	1	0.5	0.5	0	1	1	0.5	0	0	0.5	1	0	0	0	0.75	0	0	0	0	0.25	0	0	0	0.5
Viola sp.	0	0	0.5	0	0	0	0	0	0	0	0	0	0	0	0	0	0	0	0	0	0	0	0	0	0	0	0	0	0	0
Acer sp.	0.1	0	0.5	2	0	1.5	1	0	0.75	1.25	0	0	0.5	0.25	0.25	0.5	0	0	0	0.5	0.5	0.5	0.5	0	0	0	0.5	0	0.5	0
Arrhenatherum elatius	5	2	3	2	1	1.5	1.5	0.5	11.5	6.5	0.5	0.5	0	0	0.5	2	0	0.5	0	1.5	0	0	0	2	1	0	0	0.5	1	0.5
Artemisia vulgaris	0	0	0	0	0	0	0	1.5	0	0	0	0	1.5	0.5	0	0	0	2	1.5	0	0	0	1	4	0	0	0	0	1	0
Bromus erectus	0	0	0.1	0	0	0	0	0	0	0	0	0	0	0	0	0	0	0	0	0	0	0	0	0	0	0	0	0	0	0
Bromus hordeaceus	0	0	0	0	0	0	0	0	0	0	0	0	0	0	0	0	0.5	0	0.5	0	0	7.5	0	0	0	0	5	0	0	0
Bromus sterilis	0	0	0	0	0	0	0	0	0	0	0	0	1	0	0	0.5	0	0.5	0	0	0	0	0	0.5	0	0	0	1	0	0.5
Bromus tectorum	0	0	0	0	0	0	0	0	0	0	0	0	0	0	0	0	0	0	0	0	0	0	0	0	0	0	0	0	0	0.5
Calamagrostis epigejos	0	0	0	0	0	0.5	2	0	0	0	0	1	0	0	0	0	0	0	0	0	0	0	0	0	0	0	0	0	0	0
Carpinus sp.	0	0	0	0	0	1.5	1	0.25	0	0	0.5	0.25	0	0	0.5	1	0	0	0.25	0	0.5	0	0	0	0.25	0.5	0	0	0	0
Centaurea stoebe	0	0	0	0	0	0	0	0.5	0	0	0.25	0	0	0	0	0	0	0	0	0	0	0	0	0	0	0	0	0	0	0
Cirsium arvense	0	0	0	0	0	0.5	0	0	0	0	0	0	0	0	0	0	0	0	0	0	0.5	0	0	0	0	0	0	0	0	0
Cirsium vulgare	0	0	0	0	0	0.5	0	0	0	0	0	0	0	0	0	0	0	0	0	0	0.5	0.5	0	0	0	0	0	0	0	0
Conyza canadensis	0	0	0	0	0	0	0	0	0	0.25	0	0	0	0	0	0.25	0	0	0	0.75	0	0	0	0	0	0	0	0	0	0.5
Cornus sanguinea	0	0	0	6	0	0	0	0	0	0	0	0	0	0	0	0	0	0	0	0	0	0	0	0	0	0	0	0	0	0
Crataegus sp.	0	0	0	0.5	0	0	0	0	0	0	0	0	0	0	0	0	0	0	0	0	0	0	0	0	0	0	0	0	0	0
Crepis foetida	0	0	0	0	0	0	0	0.5	0	0	0.75	0.5	0.5	0	0	1	0.5	0	0	0	0.25	0	0	0	0	0	0	0	0	0
Dactylis glomerata	0	0	4	2	0	0	0	0	0	0	0	0	0	0	0	0	2	0	3	0	6	1.5	0	0	0	0	0.5	0	0	0
Daucus carota	0	0	0	0	0	0	0.25	0.5	1.5	0	0	1	0	0.5	1	1	0.75	1	0	1	1	1.5	0	0	2.5	0	1	0.25	1	1.5
Echium vulgare	0	0	0	0	0	0	0	0	0	0	0	0	5	0	0	0	0	2	0.5	0	1	1	5.5	0	0	1.5	0.5	1.5	1.5	0
Epilobium sp.	0	0	0	0	0	0	0	0.75	0	0	0	0.5	0	0	0	0	0	0	0	0	0	0	0	0	0	0	0	0	0	0.75
Erigeron annuus	0	0	0	0	0	0	0	0	0	0	0	0	0	0	0	0	0	0	0	0.25	0.25	0	0	0	0	0	0	0	0	0
Festuca rubra	15	5	1	0	0	0	0	0	0	0	0	0	0	0	0	0	0	0	0	0	0	0	0	0	0	0	0	0	0	0
Galium aparine	0	0.5	0	0.1	0	0	0	0	0	0	0	0	0.25	0	0	0	0	0	0	0	0	0	0	0.25	0.5	0	0.5	0	0	0.5
Geranium robertianum	0	0	0	0	0	0	0	0	0	0	0	0	0	0	0	1.5	0	0	0	0	0	0	0	0	0	0	0	0	0	0
Holcus lanatus	0	0	0	0	0	0	0.5	0	0	0	0	0	0	0	0	0	0	0	0	0	0	0	0	0	0	0	0	0	0	0
Hypericum perforatum	0	0	0	0	0	0	0	0	0.5	1.5	0	0	0.5	3.5	0	0	0	0	0	0	0	0	0	0	0	0	0	0	0	0
Medicago falcata	0	0	0	0	0.1	0	0	0	0	0	0	0	0	0	0	0	0	0	0	0	0	0	0	0	0	0	0	0	0	0
Medicago lupulina	0	0	0	0	0	0	0	1.5	0	0	10	5	0.25	0	10.5	0.5	1	2	0	0	0	0	16	0	0	0	0	1.5	0	0
Melilotus sp.	0	0	0	0	0	1.5	1.5	1.5	1	0.5	0.5	0.5	1	1	0.5	2	25	2.5	0.5	2	2.5	1	1	2	12.5	0.5	5.5	1	0.5	2.5
Myosotis arvensis	0	0	0	0	0	0	0	0	0	0	0	0	0	0	0	0	0	0	0	0	0	0	0	0	0	0.5	0	0	0	0
Phleum pratense	0	0	0	0	0	0	0	0	0	0	0	0	0	0	0	0	0	0	0	0	0	0	0	0	0	7.5	0	0	0	0
Picris sp.	0	0	0	0	0	0	0	0	0.5	0.5	0	0.5	1.5	2	0	0	0.75	1	0.5	1	0	1	1.5	1.5	0	1	1.5	0	0	0.5
Plantago major	0	0	0	0	0	0	0	1	0	0	0	0	1	0	0	0	0	0	0	0	0	0	0	0	0	0	0	0	0	0
Poa angustifolia	1	4	10	20	2	0	0	0	0	0	0	0	0	0	0	0	0	0	0	0	0	0	0	0	0	0	0	0	0	0
Poa annua	0	0	0	0	0	0	0	0	0	0	0	0	0	0	0.5	0	0	0	0	0	0	0	0	0	0	0	0	0	0	0
Poa compressa	0	0	0	0	2	0	0	0	0.5	0.5	0	0	14	0.5	0	0.5	0	2.5	0.75	0	0	0	1.5	0	0	0.5	0	1	1	0
Poa trivialis	0	0	0	0	0	0	0	0	0	0	0	0	5	0.5	0	0	1	2.5	0	0	0	0	0	0.5	0	0	0	0	0	1
Quercus petraea	0	0	0	0	0	0	0	0	0	0	0	0	0	0	0	0	0.5	0	0	0	0	0	0	0	0	0	0	0	0	0
Ranunculus reptans	0	0	0	0	0	0	0	0	0	0	0	0	0.5	0	0	0	0	0	0	0	0	0	0	0	0	0	0	0	0	0
Rosa sp.	0	0	0	0.5	0	0.75	0	0	0	0	0	0	0	0	0	0	0	0	0	0	0	1.5	0	0	0	0	0	0	0	0
Rumex sp.	0	0	0	0	0	0	0	0	0	0	0	0	0	0	0	0	0.25	0	0	0	0	0	0	0	0	0	0	0	0.5	0
Taraxacum officinale sect ruderalia	0	0	0	0	0	0	0	0	0	0	0.5	0	0	0	0	0	0.5	0	0	0	0	0	0	0	0	0	0.5	0	0	0
Torilis japonica	0	0	0	0	0	0	0	0	0	0	0	0	0	0	0	0	0	0	0	0	0	0	0	0	0	0	0	0	0.25	0
Trifolium campestre	0	0	0	0	0	0	0	0	0	0	0	0	0	0	0	0.25	0	0	0	0	0	0	0	0	0	0	0	0	0	0
Trifolium medium	0	0	1	1	0	0	0	0	0	0	0	0	0.5	0	0	0	0	0	0	0	0	0	0	0	0	0	0	0	0	0
Trifolium pratense	0	0	0	0	0	0	0	0	0	0	0	0.5	0	0	0	0	0	0	0	0	0	0	0	0	0	0	0	0	0	0
Trifolium repens	0	0.5	0	0	0	0	0	0	0	0	0	0	0.5	0	0	0	0	0	0	0	1	0	0	0	0	0	0	0	0	0
Tripleurospermum inodorum	0	0	0	0	0	0	0	0	0	0	0	0	0	0	0	0.5	0	0	0	0	0	0.5	0	0	0	0.5	0	0	0	0
Trisetum flavescens	0	0	0	0	0	1	0	0	0	0	0	0	0	0	0	0	0	0	0	0	0	0	0	0	0	0.5	0	0	0	0
Tussilago farfara	0	0	0	0	0	1	0.5	0.75	0.5	1.5	0.25	0.75	0	1.5	1	2.5	0.5	0.25	1	2	1	16	1	14	9	2.5	6.5	1	2.5	1
Veronica sp.	0	0	0	0	1	0	0	0	0	0	0	0	0	0	0	0	0	0	0	0.5	0	0	0	0	0	0	0	0	0	0
